# SARS coronavirus vaccines protect against different coronaviruses

**DOI:** 10.1101/2021.06.01.446491

**Authors:** Tanushree Dangi, Nicole Palacio, Sarah Sanchez, Jacob Class, Lavanya Visvabharathy, Thomas Ciucci, Igor Koralnik, Justin Richner, Pablo Penaloza-MacMaster

**Affiliations:** Department of Microbiology-Immunology, Feinberg School of Medicine, Northwestern University, Chicago, IL 60611, USA; Department of Microbiology & Immunology, University of Illinois in Chicago, Chicago, IL 60612, USA; Division of Neuro-Infectious Diseases & Global Neurology; David H. Smith Center for Vaccine Biology and Immunology, University of Rochester, Rochester, NY 14642, USA; Department of Microbiology and Immunology, Center for Vaccine Biology and Immunology, University of Rochester, Rochester, NY 14642, USA.

**Author notes:** Correspondence: Justin Richner & Pablo Penaloza-MacMaster. These authors contributed equally (Tanushree Dangi, Nicole Palacio).

## Abstract

Although SARS-CoV-2 vaccines have shown efficacy against SARS-CoV-2, it is unclear if they can also protect against other coronaviruses that may infect humans in the future. Here, we show that SARS-CoV-2 vaccination in humans elicits cross-reactive antibodies against other coronaviruses. Our studies in mice demonstrate that SARS-CoV-2 vaccination protects against a common cold coronavirus, and that SARS-CoV-1 vaccination protects against SARS-CoV-2. Similarly, infection with a common cold coronavirus also conferred enhanced protection from subsequent infections with other coronaviruses. Mechanistically, both T cells and antibodies mediated cross-protection. This is the first direct demonstration that coronavirus-specific immunity can confer heterologous protection *in vivo*, providing a rationale for universal coronavirus vaccines.

**Highlights:**

1. SARS-CoV-2 vaccination elicits cross-reactive antibody against other coronaviruses in humans.
2. COVID-19 patients generate cross-reactive antibody against other coronaviruses.
3. A SARS-CoV-1 vaccine protects against SARS-CoV-2.
4. Prior coronavirus infections improve immune protection following heterologous coronavirus challenges.
