## Supplementary material for "SARS coronavirus vaccines protect against different coronaviruses": Supp Table 1

### Sheet: Sheet1
SARS-CoV-2 overlapping peptide pools
RBD=A.A. 319-541	1-50 (pool 1); 51-100 (pool 2); 101-150 (pool 3); 151-181 (pool 4)
Peptide #	Sequence
1	1-MFVFLVLLPLVSSQCVN-17
2	8-LPLVSSQCVNLTTRTQL-24
3	15-CVNLTTRTQLPPAYTNS-31
4	22-TQLPPAYTNSFTRGVYY-38
5	29-TNSFTRGVYYPDKVFRS-45
6	36-VYYPDKVFRSSVLHSTQ-52
7	43-FRSSVLHSTQDLFLPFF-59
8	50-STQDLFLPFFSNVTWFH-66
9	57-PFFSNVTWFHAIHVSGT-73
10	64-WFHAIHVSGTNGTKRFD-80
11	71-SGTNGTKRFDNPVLPFN-87
12	78-RFDNPVLPFNDGVYFAS-94
13	85-PFNDGVYFASTEKSNII-101
14	92-FASTEKSNIIRGWIFGT-108
15	99-NIIRGWIFGTTLDSKTQ-115
16	106-FGTTLDSKTQSLLIVNN-122
17	113-KTQSLLIVNNATNVVIK-129
18	120-VNNATNVVIKVCEFQFC-136
19	127-VIKVCEFQFCNDPFLGV-143
20	134-QFCNDPFLGVYYHKNNK-150
21	141-LGVYYHKNNKSWMESEF-157
22	148-NNKSWMESEFRVYSSAN-164
23	155-SEFRVYSSANNCTFEYV-171
24	162-SANNCTFEYVSQPFLMD-178
25	169-EYVSQPFLMDLEGKQGN-185
26	176-LMDLEGKQGNFKNLREF-192
27	183-QGNFKNLREFVFKNIDG-199
28	190-REFVFKNIDGYFKIYSK-206
29	197-IDGYFKIYSKHTPINLV-213
30	204-YSKHTPINLVRDLPQGF-220
31	211-NLVRDLPQGFSALEPLV-227
32	218-QGFSALEPLVDLPIGIN-234
33	225-PLVDLPIGINITRFQTL-241
34	232-GINITRFQTLLALHRSY-248
35	239-QTLLALHRSYLTPGDSS-255
36	246-RSYLTPGDSSSGWTAGA-262
37	253-DSSSGWTAGAAAYYVGY-269
38	260-AGAAAYYVGYLQPRTFL-276
39	267-VGYLQPRTFLLKYNENG-283
40	274-TFLLKYNENGTITDAVD-290
41	281-ENGTITDAVDCALDPLS-297
42	288-AVDCALDPLSETKCTLK-304
43	295-PLSETKCTLKSFTVEKG-311
44	302-TLKSFTVEKGIYQTSNF-318
45	309-EKGIYQTSNFRVQPTES-325
46	316-SNFRVQPTESIVRFPNI-332
47	323-TESIVRFPNITNLCPFG-339
48	330-PNITNLCPFGEVFNATR-346
49	337-PFGEVFNATRFASVYAW-353
50	344-ATRFASVYAWNRKRISN-360
51	351-YAWNRKRISNCVADYSV-367
52	358-ISNCVADYSVLYNSASF-374
53	365-YSVLYNSASFSTFKCYG-381
54	372-ASFSTFKCYGVSPTKLN-388
55	379-CYGVSPTKLNDLCFTNV-395
56	386-KLNDLCFTNVYADSFVI-402
57	393-TNVYADSFVIRGDEVRQ-409
58	400-FVIRGDEVRQIAPGQTG-416
59	407-VRQIAPGQTGKIADYNY-423
60	414-QTGKIADYNYKLPDDFT-430
61	421-YNYKLPDDFTGCVIAWN-437
62	428-DFTGCVIAWNSNNLDSK-444
63	435-AWNSNNLDSKVGGNYNY-451
64	442-DSKVGGNYNYLYRLFRK-458
65	449-YNYLYRLFRKSNLKPFE-465
66	456-FRKSNLKPFERDISTEI-472
67	463-PFERDISTEIYQAGSTP-479
68	470-TEIYQAGSTPCNGVEGF-486
69	477-STPCNGVEGFNCYFPLQ-493
70	484-EGFNCYFPLQSYGFQPT-500
71	491-PLQSYGFQPTNGVGYQP-507
72	498-QPTNGVGYQPYRVVVLS-514
73	505-YQPYRVVVLSFELLHAP-521
74	512-VLSFELLHAPATVCGPK-528
75	519-HAPATVCGPKKSTNLVK-535
76	526-GPKKSTNLVKNKCVNFN-542
77	533-LVKNKCVNFNFNGLTGT-549
78	540-NFNFNGLTGTGVLTESN-556
79	547-TGTGVLTESNKKFLPFQ-563
80	554-ESNKKFLPFQQFGRDIA-570
81	561-PFQQFGRDIADTTDAVR-577
82	568-DIADTTDAVRDPQTLEI-584
83	575-AVRDPQTLEILDITPCS-591
84	582-LEILDITPCSFGGVSVI-598
85	589-PCSFGGVSVITPGTNTS-605
86	596-SVITPGTNTSNQVAVLY-612
87	603-NTSNQVAVLYQDVNCTE-619
88	610-VLYQDVNCTEVPVAIHA-626
89	617-CTEVPVAIHADQLTPTW-633
90	624-IHADQLTPTWRVYSTGS-640
91	631-PTWRVYSTGSNVFQTRA-647
92	638-TGSNVFQTRAGCLIGAE-654
93	645-TRAGCLIGAEHVNNSYE-661
94	652-GAEHVNNSYECDIPIGA-668
95	659-SYECDIPIGAGICASYQ-675
96	666-IGAGICASYQTQTNSPR-682
97	673-SYQTQTNSPRRARSVAS-689
98	680-SPRRARSVASQSIIAYT-696
99	687-VASQSIIAYTMSLGAEN-703
100	694-AYTMSLGAENSVAYSNN-710
101	701-AENSVAYSNNSIAIPTN-717
102	708-SNNSIAIPTNFTISVTT-724
103	715-PTNFTISVTTEILPVSM-731
104	722-VTTEILPVSMTKTSVDC-738
105	729-VSMTKTSVDCTMYICGD-745
106	736-VDCTMYICGDSTECSNL-752
107	743-CGDSTECSNLLLQYGSF-759
108	750-SNLLLQYGSFCTQLNRA-766
109	757-GSFCTQLNRALTGIAVE-773
110	764-NRALTGIAVEQDKNTQE-780
111	771-AVEQDKNTQEVFAQVKQ-787
112	778-TQEVFAQVKQIYKTPPI-794
113	785-VKQIYKTPPIKDFGGFN-801
114	792-PPIKDFGGFNFSQILPD-808
115	799-GFNFSQILPDPSKPSKR-815
116	806-LPDPSKPSKRSFIEDLL-822
117	813-SKRSFIEDLLFNKVTLA-829
118	820-DLLFNKVTLADAGFIKQ-836
119	827-TLADAGFIKQYGDCLGD-843
120	834-IKQYGDCLGDIAARDLI-850
121	841-LGDIAARDLICAQKFNG-857
122	848-DLICAQKFNGLTVLPPL-864
123	855-FNGLTVLPPLLTDEMIA-871
124	862-PPLLTDEMIAQYTSALL-878
125	869-MIAQYTSALLAGTITSG-885
126	876-ALLAGTITSGWTFGAGA-892
127	883-TSGWTFGAGAALQIPFA-899
128	890-AGAALQIPFAMQMAYRF-906
129	897-PFAMQMAYRFNGIGVTQ-913
130	904-YRFNGIGVTQNVLYENQ-920
131	911-VTQNVLYENQKLIANQF-927
132	918-ENQKLIANQFNSAIGKI-934
133	925-NQFNSAIGKIQDSLSST-941
134	932-GKIQDSLSSTASALGKL-948
135	939-SSTASALGKLQDVVNQN-955
136	946-GKLQDVVNQNAQALNTL-962
137	953-NQNAQALNTLVKQLSSN-969
138	960-NTLVKQLSSNFGAISSV-976
139	967-SSNFGAISSVLNDILSR-983
140	974-SSVLNDILSRLDKVEAE-990
141	981-LSRLDKVEAEVQIDRLI-997
142	988-EAEVQIDRLITGRLQSL-1004
143	995-RLITGRLQSLQTYVTQQ-1011
144	1002-QSLQTYVTQQLIRAAEI-1018
145	1009-TQQLIRAAEIRASANLA-1025
146	1016-AEIRASANLAATKMSEC-1032
147	1023-NLAATKMSECVLGQSKR-1039
148	1030-SECVLGQSKRVDFCGKG-1046
149	1037-SKRVDFCGKGYHLMSFP-1053
150	1044-GKGYHLMSFPQSAPHGV-1060
151	1051-SFPQSAPHGVVFLHVTY-1067
152	1058-HGVVFLHVTYVPAQEKN-1074
153	1065-VTYVPAQEKNFTTAPAI-1081
154	1072-EKNFTTAPAICHDGKAH-1088
155	1079-PAICHDGKAHFPREGVF-1095
156	1086-KAHFPREGVFVSNGTHW-1102
157	1093-GVFVSNGTHWFVTQRNF-1109
158	1100-THWFVTQRNFYEPQIIT-1116
159	1107-RNFYEPQIITTDNTFVS-1123
160	1114-IITTDNTFVSGNCDVVI-1130
161	1121-FVSGNCDVVIGIVNNTV-1137
162	1128-VVIGIVNNTVYDPLQPE-1144
163	1135-NTVYDPLQPELDSFKEE-1151
164	1142-QPELDSFKEELDKYFKN-1158
165	1149-KEELDKYFKNHTSPDVD-1165
166	1156-FKNHTSPDVDLGDISGI-1172
167	1163-DVDLGDISGINASVVNI-1179
168	1170-SGINASVVNIQKEIDRL-1186
169	1177-VNIQKEIDRLNEVAKNL-1193
170	1184-DRLNEVAKNLNESLIDL-1200
171	1191-KNLNESLIDLQELGKYE-1207
172	1198-IDLQELGKYEQYIKWPW-1214
173	1205-KYEQYIKWPWYIWLGFI-1221
174	1212-WPWYIWLGFIAGLIAIV-1228
175	1219-GFIAGLIAIVMVTIMLC-1235
176	1226-AIVMVTIMLCCMTSCCS-1242
177	1233-MLCCMTSCCSCLKGCCS-1249
178	1240-CCSCLKGCCSCGSCCKF-1256
179	1247-CCSCGSCCKFDEDDSEP-1263
180	1254-CKFDEDDSEPVLKGVKL-1270
181	1261-SEPVLKGVKLHYT-1273
